# The Nicotiana tabacum Mediator subunit MED25 regulates nicotine biosynthesis through interacting with the basic helix-loop-helix (bHLH) transcription factor NtMYC2s

**DOI:** 10.1101/2021.05.24.445359

**Authors:** Ge Bai, Yong Li, Da-Hai Yang, Tao Pang, Zhi-Yong Fan, Jia-En Shu, Mingliang Fei, Bingguang Xiao, Zhen-Yu Wang, He Xie

## Abstract

Nicotine is one of the most important secondary metabolites in tobacco, and its biosynthesis can be induced by topping and jasmonic acid treatment. NtMYC2s play pivotal roles in the regulation of nicotine. The mediator server as a bridge betwen the transcription factors and RNA polymerase in order to facilitates transcription and functions in plants. However, the role of mediator in the regulation of nicotine biosynthesis remains unknown. In this study, we firstly identify the NtMED25 through homologous analysis. NtMED25 interacts with NtMYC2s through the MD region. Interestingly, the nicotine content is decreased in the the knock-down transgenic lines of NtMED25, and the expression levels of two nicotine biosynthesis genes, NtQPT2 and NtPMT2, are also reduced when compared with that in the wild-type plants. Furthermore, NtMED25 enhances the binding of NtMYC2a/ NtMYC2b to the promoter of *NtPMT2* and *NtQPT2*, and then facilitates the nicotine biosynthesis. Therefore, our study revealed the function of mediator in the regulation of nicotine, and provide the insight role on the transcriptional regulation of plant secondary metabolites.
