## Supplemental Table 1 for "The Nicotiana tabacum Mediator subunit MED25 regulates nicotine biosynthesis through interacting with the basic helix-loop-helix (bHLH) transcription factor NtMYC2s"

### Sheet: Sheet1
Supplemental Table 1. Listed primer in this study.
MED25 F	GGGGACAAGTTTGTACAAAAAAGCAGGCTGCatgtgtaaaaatgcgttgggag
MED25 R	GGGGACCACTTTGTACAAGAAAGCTGGGTCtcagggcatgtttggcagtcctcg
MED25 WF-A F	GGGGACAAGTTTGTACAAAAAAGCAGGCTGCatgtgtaaaaatgcgttgggagc
MED25 WF-A R	GGGGACCACTTTGTACAAGAAAGCTGGGTCttccgaaattaagacaagaaagttt
MED25 MD F	GGGGACAAGTTTGTACAAAAAAGCAGGCTGCaatttcatcgaggcttgtgctgct
MED25 MD R	GGGGACCACTTTGTACAAGAAAGCTGGGTCaggcatgttagcttctgtactgtt
MED25 ACID F	GGGGACAAGTTTGTACAAAAAAGCAGGCTGCctgtctcagcagcaaacatctg
MED25 ACID R	GGGGACCACTTTGTACAAGAAAGCTGGGTCactgggtatctgtggcttaaatac
MED25 GD F	GGGGACAAGTTTGTACAAAAAAGCAGGCTGCcagcagctggaagcacaacatccgc
MED25 GD R	GGGGACCACTTTGTACAAGAAAGCTGGGTCtcagggcatgtttggcagtcctcg
MED25 △WF-A F	GGGGACAAGTTTGTACAAAAAAGCAGGCTGCaatttcatcgaggcttgtgctgct
MED25 △WF-A R	GGGGACCACTTTGTACAAGAAAGCTGGGTCtcagggcatgtttggcagtcctcg
MED25 △GD F	GGGGACAAGTTTGTACAAAAAAGCAGGCTGCatgtgtaaaaatgcgttgggagc
MED25 △GD R	GGGGACCACTTTGTACAAGAAAGCTGGGTCactgggtatctgtggcttaaatac
MED25 MD+ACID F	GGGGACAAGTTTGTACAAAAAAGCAGGCTGCaatttcatcgaggcttgtgctgct
MED25 MD+ACID R	GGGGACCACTTTGTACAAGAAAGCTGGGTCactgggtatctgtggcttaaatac
MED25 WF-A+MD F	GGGGACAAGTTTGTACAAAAAAGCAGGCTGCatgtgtaaaaatgcgttgggagc
MED25 WF-A+MD R	GGGGACCACTTTGTACAAGAAAGCTGGGTCaggcatgttagcttctgtactgtt
MED25 ACID+GD F	GGGGACAAGTTTGTACAAAAAAGCAGGCTGCctgtctcagcagcaaacatctg
MED25 ACID+GD R	GGGGACCACTTTGTACAAGAAAGCTGGGTCtcagggcatgtttggcagtcctcg
NtMED25 RNAi F	GGGGACAAGTTTGTACAAAAAAGCAGGCTGAAATGTGGATGGGCAAAGAC
NtMED25 RNAi R	GGGGACCACTTTGTACAAGAAAGCTGGGCCTTTGCAACTGTCTCAGCA
NtMTC2a F	GGGGACAAGTTTGTACAAAAAAGCAGGCTGCatgactgattacagcttacccaccatg
NtMYC2a R	GGGGACCACTTTGTACAAGAAAGCTGGGTCgcgtgtttcagcaactctggatgtc
NtMTC2b F	GGGGACAAGTTTGTACAAAAAAGCAGGCTGCATGACGGACTATAGAATACCAACG
NtMTC2b R	GGGGACCACTTTGTACAAGAAAGCTGGGTCTCGCGATTCAGCAATTCTGG
NtMYC2a qRT F	cgctctttggctcactgatc
NtMYC2a qRT R	ccttgtgtttgttgccgaga
NtMYC2b qRT F	CTGCGGAGGAGAACAAGAAC
NtMYC2b qRT R	ATCTGAATGATCCGAATCGC
QPT2 qRT F	CCACAAAAWTCATTTCACARCC
QPT2 qRT R	TTTTCACCACCAACCTTGGA
PMT2 qRT F	GAGGAATTGGTTTTACATTATTCG
PMT2 qRT R	CTRGATACATCAACTACCACGTC
PMT2 Pgreen 0800 F	gtcgacggtatcgataagcttAGTATTCAAGGTATCTAAC
PMT2 Pgreen 0800 R	cgctctagaactagtggatccTTTCAAAATTAAACTAAAC
QPT2 Pgreen 0800 F	gtcgacggtatcgataagcttGAAACTATAAATAGCTAAG
QPT2 Pgreen 0800 R	cgctctagaactagtggatccGGTTTATTTTCTTGGGGCT
